# Achieving dendritic cell subset-specific targeting *in vivo* by site-directed conjugation of targeting antibodies to nanocarriers

**DOI:** 10.1101/2021.07.14.452311

**Authors:** Johanna Simon, Michael Fichter, Gabor Kuhn, Maximilian Brückner, Cinja Kappel, Jenny Schunke, Stephan Grabbe, Katharina Landfester, Volker Mailänder

## Abstract

The major challenge of nanocarrier-based anti-cancer vaccination approaches is the targeted delivery of antigens and immunostimulatory agents to cells of interest, such as specific subtypes of dendritic cells (DCs), in order to induce robust antigen-specific anti-tumor responses. An undirected cell and body distribution of nanocarriers can lead to unwanted delivery to other immune cell types like macrophages reducing the vaccine efficacy. An often-used approach to overcome this issue is the surface functionalization of nanocarriers with targeting moieties, such as antibodies, mediating cell type-specific interaction. Numerous studies could successfully prove the targeting efficiency of antibody-conjugated carrier systems *in vitro*, however, most of them failed when targeting DCs *in vivo* that is partly due to cells of the reticuloendothelial system unspecifically clearing nanocarriers from the blood stream via Fc receptor ligation.

Therefore, this study shows a surface functionalization strategy to site-specifically attach antibodies in an orientated direction onto the nanocarrier surface. Different DC-targeting antibodies, such as anti-CD11c, anti-CLEC9A, anti-DEC205 and anti-XCR1, were conjugated to the nanocarrier surface at their Fc domains. Anti-mouse CD11c antibody-conjugated nanocarriers specifically accumulated in the targeted organ (spleen) over time. Additionally, antibodies against CD11c and CLEC9A proved to specifically direct nanocarriers to the targeted DC subtype, conventional DCs type 1.

In conclusion, site-directed antibody conjugation to nanocarriers is essential in order to avoid unspecific uptake by non-target cells while achieving antibody-specific targeting of DC subsets. This novel conjugation technique paves the way for the development of antibody-functionalized nanocarriers for DC-based vaccination approaches in the field of cancer immunotherapy.
