## Supplementary material for "Achieving dendritic cell subset-specific targeting *in vivo* by site-directed conjugation of targeting antibodies to nanocarriers": LC-MS data table

### Sheet: LC-MS
				Relative amout of all proteins given in %
				CD11c functionalized mgHES					IgG functionalized mgHES					CD11c functionalized mgHES in vivo			IgG functionalized mgHES in vivo
Accession	Peptide count	Unique peptides	Description	ex vivo	serum	heparin	citrate	edta	ex vivo	serum	heparin	citrate	edta	1	2	3	1	2	3
Q61838	65	61	Pregnancy zone protein OS=Mus musculus OX=10090 GN=Pzp PE=1 SV=3	19.3385	6.52048	9.99463	3.61443	2.07022	19.9188	8.22398	8.14419	3.55022	4.29588	16.3605	21.1869	25.0976	14.8853	22.4251	21.8362
Q9CQT5	1	1	Proteasome maturation protein OS=Mus musculus OX=10090 GN=Pomp PE=1 SV=1	16.5696	7.44549	5.57693	2.11084	1.20989	22.4353	6.27262	10.6962	2.39604	3.81136	11.4861	2.02105	6.51771	14.9654	14.1024	7.54292
P97802	2	2	Angiogenin-3 OS=Mus musculus OX=10090 GN=Ang3 PE=1 SV=2	10.4527	1.72117	6.02865	2.52577	2.45799	9.75033	7.08716	5.48671	2.14077	2.59951	7.56798	12.2171	11.9806	6.86603	5.80202	10.3202
P07724	63	61	Serum albumin OS=Mus musculus OX=10090 GN=Alb PE=1 SV=3	9.27324	46.6763	35.0738	39.5357	34.5949	8.58948	35.0757	33.7731	53.4533	44.8427	7.82609	13.0085	8.83078	9.48861	8.8092	17.0595
P01027	77	72	Complement C3 OS=Mus musculus OX=10090 GN=C3 PE=1 SV=3	5.17386	1.45996	2.48564	6.48749	1.31579	2.51349	1.24497	0.75253	0.888839	0.733588	2.10246	2.07475	1.43356	2.54085	1.75303	3.20359
P54754	2	2	Ephrin type-B receptor 3 OS=Mus musculus OX=10090 GN=Ephb3 PE=1 SV=2	2.79285	0.655791	1.01255	0.385446	0.36254	0.750332	0.368353	0.348403	0.303341	0.347284	1.40827	2.04042	1.53907	1.03957	0.581651	1.40463
E9Q784	19	16	Zinc finger CCCH domain-containing protein 13 OS=Mus musculus OX=10090 GN=Zc3h13 PE=1 SV=1	2.63982	2.42467	2.48848	2.79069	3.57234	2.45812	2.42442	1.65246	2.90289	2.15637	2.1731	2.40367	2.54747	3.50344	1.78729	2.62042
Q8BHB7	4	3	Uncharacterized protein C16orf46 homolog OS=Mus musculus OX=10090 PE=2 SV=1	2.40856	1.39831	1.91318	0.744016	0.502952	3.32672	1.71474	1.44016	0.691861	0.774704	2.97679	3.91251	3.81144	2.06931	2.40688	3.89702
Q921I1	50	48	Serotransferrin OS=Mus musculus OX=10090 GN=Tf PE=1 SV=1	1.50228	2.81506	1.55317	1.05988	1.29012	1.21389	1.15895	1.97691	2.63884	2.20986	0.63166	0.69897	0.335301	1.27823	1.26836	0.354292
E9PV24	23	19	Fibrinogen alpha chain OS=Mus musculus OX=10090 GN=Fga PE=1 SV=1	1.46459	0.706371	0.902788	0.735029	0.576152	1.69519	0.611901	1.1964	0.834858	0.561819	1.6373	1.57308	1.08716	1.46144	1.10059	0.955151
Q9JLQ0	1	1	CD2-associated protein OS=Mus musculus OX=10090 GN=Cd2ap PE=1 SV=3	1.46077	0.756985	1.43027	0.648484	0.740433	2.15767	1.31274	0.962964	0.791291	1.8477	1.74677	2.3653	1.05005	0.963839	1.36301	1.75215
Q8BIZ6	1	1	Smad nuclear-interacting protein 1 OS=Mus musculus OX=10090 GN=Snip1 PE=1 SV=1	1.41865	1.1598	2.91097	1.36419	0.0406542	2.84666	5.6116	1.97694	1.19223	0.320383	7.81941	5.00241	2.81033	4.34011	9.05477	2.55729
Q8BVC1	3	3	Beta-defensin 22 OS=Mus musculus OX=10090 GN=Defb22 PE=1 SV=1	1.32712	0.391893	0.422116	0.305931	0.519341	0.559588	0.325513	0.408524	0.304393	0.361705	0.739158	1.03327	0.811848	0.52871	0.402252	0.727417
Q6P5F7	1	1	Protein tweety homolog 3 OS=Mus musculus OX=10090 GN=Ttyh3 PE=1 SV=1	1.16607	0.505503	0.832686	0.537204	1.13447	1.13916	0.748369	0.454053	0.419264	0.295009	1.82157	1.74366	1.30744	1.52549	1.86566	2.18059
P29621	5	2	Serine protease inhibitor A3C OS=Mus musculus OX=10090 GN=Serpina3c PE=2 SV=1	1.15617	0.384602	0.147255	3.80523	0.815851	0.000656982	0.0306247	0.0748768	0.089569	0.184888	0.0285761	0.00370843	0.00547448	0.327863	0.0652669	0.35439
Q9QYM9	1	1	Tomoregulin-2 OS=Mus musculus OX=10090 GN=Tmeff2 PE=2 SV=1	1.17951	0.0973471	0.0861276	0.112434	0.0345134	1.43684	0.0251353	0.468952	0.222273	0.263161	1.32	1.64776	1.52678	1.06986	1.61844	1.78401
P01872	18	17	Immunoglobulin heavy constant mu OS=Mus musculus OX=10090 GN=Ighm PE=1 SV=2	1.11538	0.606799	0.621105	0.520869	2.12872	0.843608	0.801041	0.749376	0.54551	0.932087	2.68863	0.508172	0.997612	0.740108	0.312374	0.704238
P02088;P02104	7	2	Hemoglobin subunit beta-1 OS=Mus musculus OX=10090 GN=Hbb-b1 PE=1 SV=2	0.969984	0.174293	0.408022	0.138799	0.346152	1.44429	0.365659	0.315123	0.169059	0.236853	1.25528	1.25946	1.00264	1.74857	0.404273	0.668151
P63260;P60710	14	7	Actin, cytoplasmic 2 OS=Mus musculus OX=10090 GN=Actg1 PE=1 SV=1	0.920719	0.443806	0.390733	0.23131	0.260221	0.270075	0.212241	0.23012	0.201542	0.200264	1.22744	1.07807	0.623101	0.792036	0.625038	0.83626
P29699	13	13	Alpha-2-HS-glycoprotein OS=Mus musculus OX=10090 GN=Ahsg PE=1 SV=1	0.850896	1.02154	1.2985	0.722366	3.65071	0.935002	1.15105	1.22552	1.01429	1.06742	0.865096	1.06219	1.11969	0.739566	0.705609	1.06865
P21614	12	12	Vitamin D-binding protein OS=Mus musculus OX=10090 GN=Gc PE=1 SV=2	0.836535	0.569092	0.530916	0.369054	0.413608	0.578992	0.504725	0.566516	0.556548	0.905775	0.309051	0.260998	0.124233	0.672881	0.563881	0.0484576
Q00897	20	6	Alpha-1-antitrypsin 1-4 OS=Mus musculus OX=10090 GN=Serpina1d PE=1 SV=1	0.821367	0.839663	0.646309	0.783709	0.891772	0.707931	0.660381	0.579916	0.678955	0.656882	0.407603	0.705782	0.439321	0.609402	0.508451	0.717548
P32261	8	8	Antithrombin-III OS=Mus musculus OX=10090 GN=Serpinc1 PE=1 SV=1	0.806842	0.275927	0.603659	0.24405	0.536709	0.303404	0.272411	0.122558	0.150014	0.204569	0.729139	0.931789	0.706512	0.829301	0.301874	0.618904
Q3TUH1	2	2	Phosphatidate cytidylyltransferase, mitochondrial OS=Mus musculus OX=10090 GN=Tamm41 PE=1 SV=2	0.790339	0.759185	1.472	0.637022	0.336369	1.99969	1.94246	1.55697	0.705902	0.50514	1.86925	1.12946	0.864241	1.81924	1.57717	0.447619
Q91X72	20	19	Hemopexin OS=Mus musculus OX=10090 GN=Hpx PE=1 SV=2	0.759477	1.05266	1.02579	0.940185	2.17934	0.640739	1.06436	1.22536	1.23675	1.88815	0.599753	0.609547	0.902713	0.651988	0.626329	0.728158
P04919	6	6	Band 3 anion transport protein OS=Mus musculus OX=10090 GN=Slc4a1 PE=1 SV=1	0.680809	0.00781247	0.00531767	0.0162286	0.0367007	0.583035	0.0142839	0.0158032	0.0146881	0.0157294	0.0728533	0.0321336	0.0557577	0.0726002	0.002946	0.0233647
P01898	8	7	H-2 class I histocompatibility antigen, Q10 alpha chain OS=Mus musculus OX=10090 GN=H2-Q10 PE=1 SV=3	0.643492	0.262919	0.333013	0.266959	0.332067	0.926052	0.360893	0.291306	0.324777	0.264975	0.807406	0.997317	0.697688	1.01129	0.236134	0.611956
P22599	19	5	Alpha-1-antitrypsin 1-2 OS=Mus musculus OX=10090 GN=Serpina1b PE=1 SV=2	0.63118	0.545767	0.450553	0.699686	0.317208	0.338489	0.69826	0.642626	0.75942	1.00452	0.423095	0.578505	0.608826	0.368662	0.121783	0.846595
P01845	1	1	Ig lambda-3 chain C region OS=Mus musculus OX=10090 GN=Iglc3 PE=1 SV=1	0.556124	0.245652	0.154225	2.28091	0.864815	0.0114645	0.108161	0.127443	0.0855693	0.10555	0.0528027	0.0366918	0.115441	0.196344	0.109274	0.671903
P06728	6	4	Apolipoprotein A-IV OS=Mus musculus OX=10090 GN=Apoa4 PE=1 SV=3	0.551595	0.451312	0.56161	0.267533	0.389622	0.0726373	0.260595	0.165987	0.23031	0.197011	0.0876514	0.0724815	0.0803966	0.644801	0.732644	0.184818
Q80XU3	1	1	Nuclear ubiquitous casein and cyclin-dependent kinase substrate 1 OS=Mus musculus OX=10090 GN=Nucks1 PE=1 SV=1	0.553301	1.40538	0.845014	0.759934	0.942646	1.03037	0.519735	1.03312	0.63071	0.683836	4.42535	4.05877	3.38943	2.89445	4.35099	3.25769
P19426	9	7	Negative elongation factor E OS=Mus musculus OX=10090 GN=Nelfe PE=1 SV=2	0.534254	0.300207	0.234334	0.290888	0.388455	0.979976	0.27517	0.25875	0.37229	0.2189	0.899807	0.776671	0.450422	0.646094	0.248194	0.255611
Q64726	9	9	Zinc-alpha-2-glycoprotein OS=Mus musculus OX=10090 GN=Azgp1 PE=1 SV=2	0.530115	0.290722	0.282962	1.77827	1.02934	0.168636	0.222676	0.214676	0.178317	0.245827	0.285946	0.323143	0.337361	0.426282	0.29185	0.522021
Q61147	12	11	Ceruloplasmin OS=Mus musculus OX=10090 GN=Cp PE=1 SV=2	0.533501	0.244459	0.289884	0.215222	10.2448	0.397575	0.332339	0.319085	0.216272	0.272937	0.425406	0.542042	0.534938	0.680101	0.494097	0.387392
Q9JL35	20	18	High mobility group nucleosome-binding domain-containing protein 5 OS=Mus musculus OX=10090 GN=Hmgn5 PE=1 SV=2	0.479336	1.3484	0.741343	1.20893	0.867934	0.506018	0.419349	0.876339	1.82099	1.61345	0.872151	1.0967	0.736594	0.968384	0.700567	0.947446
Q63994	3	2	Myeloid cell surface antigen CD33 OS=Mus musculus OX=10090 GN=Cd33 PE=2 SV=1	0.46808	0.38363	1.28154	0.887355	0.300245	0.392759	1.77436	0.47728	0.668969	0.831617	0.230257	0.253876	0.270839	0.469241	0.273366	0.19499
Q69ZZ6	1	1	Transmembrane and coiled-coil domains protein 1 OS=Mus musculus OX=10090 GN=Tmcc1 PE=1 SV=2	0.46763	0.205364	0.286637	0.252604	0.26025	0.310647	0.251437	0.115653	0.238505	0.309784	0.508619	0.534487	0.670214	0.60543	0.536886	0.810823
O08677	19	18	Kininogen-1 OS=Mus musculus OX=10090 GN=Kng1 PE=1 SV=1	0.43654	0.952298	0.914684	3.22402	1.18881	0.366332	1.20097	0.934285	2.11537	1.1624	0.512812	1.52213	2.56748	0.810421	0.415814	0.707731
P07759;Q5I2A0;Q80X76	15	7	Serine protease inhibitor A3K OS=Mus musculus OX=10090 GN=Serpina3k PE=1 SV=2	0.418625	0.516834	0.639174	0.563741	0.681007	0.352729	0.742258	0.760201	0.563342	0.601189	0.34847	0.540283	0.712002	0.488804	0.313068	0.393988
Q9D7Y9	5	4	Protein SLX4IP OS=Mus musculus OX=10090 GN=Slx4ip PE=2 SV=1	0.417848	0.369497	0.602006	0.327057	0.221891	0.0921068	0.231932	0.214783	0.213917	0.209505	0.617314	0.341968	0.304122	0.37367	0.287469	0.357316
Q8VCM7	22	19	Fibrinogen gamma chain OS=Mus musculus OX=10090 GN=Fgg PE=1 SV=1	0.398238	1.49609	1.34578	0.861112	0.808842	0.197453	0.484958	2.15173	0.97358	1.16358	0.550021	0.306987	1.05938	3.90795	5.94799	0.927323
P62737	4	1	Actin, aortic smooth muscle OS=Mus musculus OX=10090 GN=Acta2 PE=1 SV=1	0.35816	0.21185	0.147971	0.115365	0.115392	0.0851432	0.0941623	0.100746	0.104755	0.132351	0.649351	0.601776	0.321778	0.376411	0.241556	0.341851
Q00623	19	16	Apolipoprotein A-I OS=Mus musculus OX=10090 GN=Apoa1 PE=1 SV=2	0.347588	0.533211	0.681649	0.770651	0.703819	0.485768	1.11068	0.929383	0.711051	1.1416	0.805864	1.10792	1.11505	0.865209	0.881011	0.431703
Q8K0E8	24	22	Fibrinogen beta chain OS=Mus musculus OX=10090 GN=Fgb PE=1 SV=1	0.33961	0.266449	0.556932	1.08577	0.485338	0.132617	0.286108	0.681298	0.964369	0.77161	0.189739	0.428302	0.614199	0.400971	0.0613983	0.276599
P01639	4	4	Ig kappa chain V-V region MOPC 41 OS=Mus musculus OX=10090 GN=Gm5571 PE=1 SV=1	0.288895	0.193502	0.1345	0.0813333	0.164649	0.249918	0.123047	0.150023	0.0783674	0.0848246	2.27804	0.125633	0.14599	0.257968	0.165793	0.537903
P97953	2	2	Vascular endothelial growth factor C OS=Mus musculus OX=10090 GN=Vegfc PE=1 SV=1	0.27906	0.231479	0.264878	0.0684166	0.087509	0.159772	0.0138259	0.104944	0.0380994	0.0662587	0.595214	0.33655	0.396738	0.317037	0.222184	0.368794
Q01339	6	5	Beta-2-glycoprotein 1 OS=Mus musculus OX=10090 GN=Apoh PE=1 SV=1	0.257362	0.333543	0.518485	0.259276	1.25785	0.262337	0.243949	0.384977	0.287392	0.291397	0.199744	0.158219	1.21797	0.206938	0.235716	0.236405
P62962	1	1	Profilin-1 OS=Mus musculus OX=10090 GN=Pfn1 PE=1 SV=2	0.205555	0.0215489	0.0222943	0.0225611	0.0839228	0.230588	0.0109747	0.0198869	0.0339623	0.0287192	0.281345	0.217239	0.348076	0.818088	0.0955451	0.185253
O08740	2	1	DNA-directed RNA polymerase II subunit RPB11 OS=Mus musculus OX=10090 GN=Polr2j PE=1 SV=1	0.197991	0.32166	0.854418	0.414781	0.404364	0.401336	1.21749	0.379423	0.289092	0.28529	0.846156	0.72718	0.238406	0.68675	0.534934	0.121351
Q9ESB3	10	10	Histidine-rich glycoprotein OS=Mus musculus OX=10090 GN=Hrg PE=1 SV=2	0.154347	0.470569	0.336958	0.626689	1.11362	0.0878684	0.330996	0.328882	0.646676	0.845504	0.179485	0.222215	0.766298	0.306761	0.0433347	0.106645
P23953	25	21	Carboxylesterase 1C OS=Mus musculus OX=10090 GN=Ces1c PE=1 SV=4	0.150316	1.40029	1.37601	2.53817	1.30629	0.14976	1.12074	1.24215	2.11554	1.50828	0.237344	0.325485	0.37021	0.621832	0.300374	0.349247
P47738	2	2	Aldehyde dehydrogenase, mitochondrial OS=Mus musculus OX=10090 GN=Aldh2 PE=1 SV=1	0.127412	0.0906528	0.0876265	0.110537	0.263405	0.469836	0.0616374	0.11799	0.141067	0.249245	0.630749	0.531483	0.399349	0.508497	0.109023	0.154541
A6X935	16	14	Inter alpha-trypsin inhibitor, heavy chain 4 OS=Mus musculus OX=10090 GN=Itih4 PE=1 SV=2	0.124471	0.421674	0.506063	0.394768	0.589811	0.214744	0.297063	0.510606	0.449936	0.587429	0.21623	0.26545	0.411717	0.190328	0.0616139	0.0945529
Q19LI2	4	4	Alpha-1B-glycoprotein OS=Mus musculus OX=10090 GN=A1bg PE=1 SV=1	0.12162	0.0799113	0.066099	0.0718216	0.171894	0.109542	0.0922853	0.092971	0.072714	0.109223	0.139001	0.0449129	0.0747143	0.195514	0.340778	0.0313583
Q8BZJ8	2	2	Uncharacterized protein C8orf34 homolog OS=Mus musculus OX=10090 PE=2 SV=1	0.119816	0.150037	0.24783	0.110046	0.165642	0.299805	0.327102	0.323827	0.131538	0.0874258	0.439276	0.48324	0.512982	0.142403	0.145511	0.172385
Q9D287	2	1	Pre-mRNA-splicing factor SPF27 OS=Mus musculus OX=10090 GN=Bcas2 PE=1 SV=1	0.116801	0.0513797	0.0910479	0.0584684	0.148309	0.0708176	0.0606186	0.0595599	0.0598495	0.0812258	0.0885632	0.0432876	0.187709	0.205665	0.118511	0.0739131
Q80YC5	1	1	Coagulation factor XII OS=Mus musculus OX=10090 GN=F12 PE=1 SV=2	0.113367	0.0408639	0.0281213	0.561708	0.113109	0.103625	0.0567734	0.283034	0.0509296	0.0699001	0.0317199	0.00523206	0.0718698	0.091728	0.0201063	0.0026768
P11276	14	12	Fibronectin OS=Mus musculus OX=10090 GN=Fn1 PE=1 SV=4	0.0990325	0.0356462	0.0528235	0.0942723	0.0703874	0.109325	0.0156103	0.64659	0.160829	0.145026	0.180502	0.0134321	0.043604	0.0548544	0.00377509	0.012529
P01679	1	1	Ig kappa chain V-VI region J539 OS=Mus musculus OX=10090 PE=1 SV=1	0.0924989	0.0457635	0.0223779	0.0327111	0.215569	0.0488632	0.0123427	0.0173548	0.0220217	0.0238092	0.106122	0.042217	0.095006	0.0967176	0.158844	0.0949022
P26262	14	14	Plasma kallikrein OS=Mus musculus OX=10090 GN=Klkb1 PE=1 SV=2	0.0893067	0.150181	0.125436	0.854284	0.956719	0.0284856	0.15545	0.158463	0.608082	0.310223	0.152003	0.537782	0.865854	0.386004	0.0660573	0.206729
Q8C196	14	14	Carbamoyl-phosphate synthase [ammonia], mitochondrial OS=Mus musculus OX=10090 GN=Cps1 PE=1 SV=2	0.0858205	0.0550542	0.0415961	0.0591193	0.151745	0.104588	0.0561859	0.0948665	0.0462218	0.0600859	0.142266	0.120648	0.205061	1.02119	0.072927	0.0234827
P01837	5	4	Immunoglobulin kappa constant OS=Mus musculus OX=10090 GN=Igkc PE=1 SV=2	0.0811402	0.159334	0.0880949	0.0935176	1.39121	0.0923218	0.104825	0.224239	0.158839	0.197559	0.591828	0.0775605	0.0689879	0.0666978	0.0124942	0.0795432
Q9WVL1	3	1	AP-4 complex subunit sigma-1 OS=Mus musculus OX=10090 GN=Ap4s1 PE=2 SV=1	0.0772188	0.253225	0.217598	0.217346	0.159248	0.0659992	0.225143	0.169302	0.216165	0.180449	0.0869783	0.121018	0.309337	0.118149	0.045787	0.170833
P13020	9	9	Gelsolin OS=Mus musculus OX=10090 GN=Gsn PE=1 SV=3	0.0772775	0.297857	0.413608	0.261615	0.342576	0.0661763	0.309528	0.443944	0.385673	0.235303	0.0839924	0.0275974	0.0456996	0.166791	0.0119027	0.0385214
Q03734	12	3	Serine protease inhibitor A3M OS=Mus musculus OX=10090 GN=Serpina3m PE=1 SV=2	0.0668244	0.299439	0.384673	0.371614	0.638698	0.0171888	0.554133	0.838469	0.435517	0.858457	0.0158865	0.017847	0.0396504	0.0747749	0.0306551	0.0121432
P70331	1	1	MyoD family inhibitor OS=Mus musculus OX=10090 GN=Mdfi PE=1 SV=1	0.0639485	0.0403666	0.173121	0.167102	0.064894	0.0332091	0.287778	0.886265	0.510237	0.478284	0.044417	0.179446	0.0869178	0.0591495	0.0537407	0.0575611
Q9JJT9	3	3	Phosphorylated adapter RNA export protein OS=Mus musculus OX=10090 GN=Phax PE=1 SV=1	0.0566897	1.09888	0.156944	0.458598	2.01957	0.000627893	0.158679	1.8979	0.0634551	5.14301	0.00135997	0	0.00190774	0.0336562	0.00180677	0.000587583
Q9Z1K6	1	1	E3 ubiquitin-protein ligase ARIH2 OS=Mus musculus OX=10090 GN=Arih2 PE=1 SV=1	0.0523754	0.0414876	0.136229	0.130338	0.0397286	0.0713359	0.130786	0.0366488	0.0276054	0.0304839	0.118915	0.111095	0.0833945	0.0986773	0.0931873	0.0852851
Q78Y63	1	1	Phosducin-like protein 2 OS=Mus musculus OX=10090 GN=Pdcl2 PE=1 SV=1	0.0485608	0.0375658	0.0207229	0.0329516	0.27186	0.0673792	0.0411704	0.0319678	0.0213881	0.0186242	0.0696045	0.0485709	0.0199564	0.0371325	0.125945	0.0143199
Q9QZA0	1	1	Carbonic anhydrase 5B, mitochondrial OS=Mus musculus OX=10090 GN=Ca5b PE=1 SV=2	0.0477137	0.268608	0.971023	0.481329	0.296314	0.35083	1.48577	0.392149	0.292788	0.377735	0.639372	0.357932	0.167819	0.646386	0.357423	0.0258696
P63017	3	2	Heat shock cognate 71 kDa protein OS=Mus musculus OX=10090 GN=Hspa8 PE=1 SV=1	0.045731	0.0733631	0.10207	0.0743831	0.106288	0.0272825	0.0411825	0.068207	0.0643471	0.154882	0.0528478	0.038104	0.114248	0.0679867	0.0147734	0.0302572
P29788	4	3	Vitronectin OS=Mus musculus OX=10090 GN=Vtn PE=1 SV=2	0.0373168	0.0460086	0.0924915	0.106578	0.199465	0.0298294	0.179133	0.125903	0.0730009	0.0986565	0.0184409	0.00840715	0.059183	0.033224	0.00889614	0.00464875
Q8VCT4	5	1	Carboxylesterase 1D OS=Mus musculus OX=10090 GN=Ces1d PE=1 SV=1	0.029099	0.0816589	0.114235	0.182731	0.137241	0.0373379	0.102301	0.125071	0.113998	0.122746	0.0431758	0.0282338	0.0366936	0.207789	0.0521048	0.0243349
P03995	2	1	Glial fibrillary acidic protein OS=Mus musculus OX=10090 GN=Gfap PE=1 SV=4	0.0268331	0.149289	0.0709716	0.0906163	0.154851	0.0173845	0.039895	0.15925	0.138423	0.145111	0.0715035	0.0123004	0.0322774	0.0441395	0.00149524	0.0186929
Q06890	2	1	Clusterin OS=Mus musculus OX=10090 GN=Clu PE=1 SV=1	0.0259234	0.23441	0.174782	0.15273	0.0889648	0.00589142	0.142674	0.244457	0.181195	0.0705328	0.000273273	0.000955752	0.00675814	0.0205211	0	0.00695178
P01867	4	4	Ig gamma-2B chain C region OS=Mus musculus OX=10090 GN=Igh-3 PE=1 SV=3	0.0210793	0.144103	0.134432	0.15306	0.664455	0.0088615	0.227596	0.161148	0.205094	0.302187	0.191463	0.0342135	0.0469431	0.0529803	0.00405589	0.0717492
P52430	2	2	Serum paraoxonase/arylesterase 1 OS=Mus musculus OX=10090 GN=Pon1 PE=1 SV=2	0.0158115	0.0113276	0.00456936	0.0114521	0.199769	0.00223218	0.00430564	0.0041665	0.00762398	0.0218318	0.0161982	0.0262225	0.0645726	0.00940458	0.00133569	0.00159608
P28665	22	22	Murinoglobulin-1 OS=Mus musculus OX=10090 GN=Mug1 PE=1 SV=3	0.00890436	0.27669	0.209851	0.342352	0.617459	0.00161175	0.201171	0.350671	0.36388	0.31666	0.0106925	0.0102046	0.00973939	0.0651123	0.00933299	0.00312489
Q91WP6	11	4	Serine protease inhibitor A3N OS=Mus musculus OX=10090 GN=Serpina3n PE=1 SV=1	0.00854837	0.0201949	0.0139857	0.110043	0.466704	0.00900069	0.0133327	0.0485826	0.0232552	0.0283213	0.0188904	0.00666721	0.104972	0.0273739	0.0393772	0.00068183
Q9CXV9	1	1	DCN1-like protein 5 OS=Mus musculus OX=10090 GN=Dcun1d5 PE=1 SV=1	0.00733639	0.0661223	0.321242	0.0672677	0.185521	0.000540941	0.237886	0.282799	0.191182	0.134138	0.0107053	0.0127955	0.00920262	0.0664922	0.0051248	0.0213735
Q8VEA6	1	1	Chordin-like protein 2 OS=Mus musculus OX=10090 GN=Chrdl2 PE=1 SV=1	0.00683115	0.0106262	0.0079505	0.803963	0.0263699	0	0.0100411	0.0107766	0.0111363	0.036972	0.0113997	0.0268374	0.0125014	0.00408368	0.0213947	0.00417108
Q99LW0	1	1	Ankyrin repeat domain-containing protein 10 OS=Mus musculus OX=10090 GN=Ankrd10 PE=2 SV=2	0.00651141	0.0145161	0.00128218	0.103309	0.00482955	0.0253642	0.000716088	0.0447092	0.0371677	0.013224	0.020719	0.00637927	0.0193238	0.0236379	0.0130434	0.00763352
O35118	1	1	GDNF family receptor alpha-3 OS=Mus musculus OX=10090 GN=Gfra3 PE=2 SV=1	0.00527717	0.31331	0.279642	0.474886	0.721199	0.00159968	0.395542	0.195203	0.352027	0.484442	0.00504808	0.000575265	0.00667629	0.0230589	0.0064646	0
P07758	19	2	Alpha-1-antitrypsin 1-1 OS=Mus musculus OX=10090 GN=Serpina1a PE=1 SV=4	0.00442923	0.0317098	0.0032869	0.018364	0.0880753	0.0138551	0.00755202	0.0883149	0.0151554	0.0288581	0.00710556	9.0816e-05	0.00390724	0.0943101	0.0699834	0
P20918	7	6	Plasminogen OS=Mus musculus OX=10090 GN=Plg PE=1 SV=3	0.00429993	0.0639521	0.0285616	0.0724452	0.125287	0.00266594	0.0124848	0.0351229	0.0690896	0.0865228	0.00271783	0.00180503	0.0263471	0.0180057	0.00635251	0.000160325
P03953	1	1	Complement factor D OS=Mus musculus OX=10090 GN=Cfd PE=1 SV=1	0.00301502	0.0641112	0.013844	0.052207	0.055654	0.000321468	0.00899697	0.141936	0.141746	0.063567	3.15855e-06	0	0.00994941	0.00139734	1.65036e-05	0
Q9DAI4	2	2	Zinc finger and BTB domain-containing protein 43 OS=Mus musculus OX=10090 GN=Zbtb43 PE=2 SV=2	0.00242062	0.00678309	0.00489866	0.0739546	0.231881	0	0.00996792	0.0337387	0.0693179	0.125113	0.00584096	0.00520745	0.00584362	0.00902999	0	0.000340865
Q8C5C9	1	1	TPA-induced transmembrane protein homolog OS=Mus musculus OX=10090 PE=2 SV=1	0.00176572	0.0158402	0.173788	0.0133735	0.0597224	0	0.24879	0.155721	0.0617671	0.0609179	0	0	0.000879466	0.00250185	0	0.000552655
Q64267	1	1	DNA repair protein complementing XP-A cells homolog OS=Mus musculus OX=10090 GN=Xpa PE=1 SV=2	0.00108381	0.159631	0.0455924	0.055063	0.00899927	0.00399749	0.0848181	0.059761	0.0665214	0.0492788	0.0380692	0.00632766	0.0105782	0.0664446	0.00681748	0.0058794
Q06770	3	2	Corticosteroid-binding globulin OS=Mus musculus OX=10090 GN=Serpina6 PE=1 SV=1	0.000224889	0.0773251	0.0630201	0.0688639	0.138525	0	0.060194	0.0939087	0.115282	0.118735	0	0.000276958	0.00708502	0.0147146	0.00973621	0
Q9JIZ0	2	2	Probable N-acetyltransferase CML1 OS=Mus musculus OX=10090 GN=Cml1 PE=1 SV=1	0.000148276	0.0870142	0.0525431	0.0894048	0.0756665	0	0.0727013	0.126016	0.0822026	0.144678	0.000507361	0	0.0586524	0.00315727	0.00104428	0.000338161
Q00898	11	1	Alpha-1-antitrypsin 1-5 OS=Mus musculus OX=10090 GN=Serpina1e PE=1 SV=1	0.000106106	0.0125088	0.000717317	0.002809	0.0235279	0.000147597	0.0134628	0.0125015	0.000922379	0.0107752	0.000187437	0.000289966	0.00428199	0.000255045	2.87441e-05	0.000541241
P06330	1	1	Ig heavy chain V region AC38 205.12 OS=Mus musculus OX=10090 PE=1 SV=1	0	0.0615323	0.0142195	0.0592986	0.035122	0	0.0095064	0.0462599	0.0909779	0.107329	0.502452	0.00116411	0.00298375	0.00029903	0	0
Q7TPQ9	1	1	Arrestin domain-containing protein 3 OS=Mus musculus OX=10090 GN=Arrdc3 PE=2 SV=1	0	0.0207688	0	0.0139441	0.0563032	0	0.000847242	0.00714022	0.0369809	0.0285775	0	0	0	0.00112906	0.00102406	0
Q5NCC3	1	1	E3 ubiquitin-protein ligase TRIM41 OS=Mus musculus OX=10090 GN=Trim41 PE=1 SV=1	0	0.000117493	7.10993e-07	8.22708e-05	0.0833173	0	3.17858e-05	5.17311e-05	0.000111756	0.00184011	0	0	0.00155156	0	0	0
Q5DU25	1	1	IQ motif and SEC7 domain-containing protein 2 OS=Mus musculus OX=10090 GN=Iqsec2 PE=1 SV=3	0	0.007407	0.000499683	0.00102273	0.000232724	0	0.0250892	0.0268355	0.0578474	0.0110855	0.000658642	0	0.00175378	0	0	0
Q9CWU4	1	1	UPF0690 protein C1orf52 homolog OS=Mus musculus OX=10090 PE=1 SV=1	0	0.000389514	0.000278062	0.026761	0.00691766	0	0.00122635	0.00259777	0.0011203	0.0501752	0.000552548	0	0.000316944	0.00297421	0	0
P98086	1	1	Complement C1q subcomponent subunit A OS=Mus musculus OX=10090 GN=C1qa PE=1 SV=2	0	0.00128655	0	0.00939751	0.0109094	0	0.000458125	0.000535757	0.00396085	0.00699398	0.193769	0	0.00835541	0	0	0
A3KMP2	1	1	Tetratricopeptide repeat protein 38 OS=Mus musculus OX=10090 GN=Ttc38 PE=1 SV=2	0	0.00854282	0.0122099	0.000302271	0.00488479	0	0.00740177	0.0353502	0	0.00872553	0	0	0	0.00791269	0.0142197	0
Q9WTP9	1	1	Ventral anterior homeobox 2 OS=Mus musculus OX=10090 GN=Vax2 PE=1 SV=1	0	0.274809	0.00239059	0.0509061	0.122411	0	0.0252474	0.506535	0.244784	0.563402	0	0	0	0	0.00138292	0
O89020	4	4	Afamin OS=Mus musculus OX=10090 GN=Afm PE=1 SV=2	0	0.0361377	0.0241258	0.0365598	0.0755176	0	0.0101271	0.0566003	0.0345862	0.151515	0.000410758	0	0.0298439	0.00666658	0.00604466	0
Q63810	2	1	Calcineurin subunit B type 1 OS=Mus musculus OX=10090 GN=Ppp3r1 PE=1 SV=3	0	0.000142848	0.00282464	0.00110619	3.89501e-09	0	0.000302177	0.03659	0	0.00552508	0	0	0	0	0	0
Q6P9S0	3	1	MTSS1-like protein OS=Mus musculus OX=10090 GN=Mtss1l PE=1 SV=1	0	0.0102893	0.462746	0.66504	0.127488	0	1.68268	0.0982138	0.281868	0.737865	0	0	0.00036992	0.000387005	0	0
Q9JKK1	2	1	Syntaxin-6 OS=Mus musculus OX=10090 GN=Stx6 PE=1 SV=1	0	0.000116096	0	0.000903018	3.64411e-05	0	0	0.000813626	0.000691631	0.000439047	0.0174652	0	0.00192515	0.0489191	0	0.000812294
P01674	2	1	Ig kappa chain V-III region PC 2154 OS=Mus musculus OX=10090 PE=1 SV=1	0	0.0765638	0.00275589	0.147468	0.354225	0	0.00536123	0.00606715	0.10294	0.107338	0	0	0.003343	0.00194954	0	0
Q6PFE7	2	2	Tomoregulin-1 OS=Mus musculus OX=10090 GN=Tmeff1 PE=2 SV=1	0	0.0503126	0.0146803	0.0715838	0.0922882	0	0.0236522	0.0766747	0.150102	0.0978864	0.000883685	0.00096822	0.0091106	0.000144194	0	0
				100	100	100	100	100	100	100	100	100	100	100	100	100	100	100	100
